# The Oviposition Inhibitory Neuron is a potential hub of multi-circuit integration in the *Drosophila* brain

**DOI:** 10.1101/2024.10.25.620362

**Authors:** Rhessa A. Weber Langstaff, Pranjal Srivastava, Alexander B. Kunin, Gabrielle J. Gutierrez

## Abstract

Understanding how neural circuits integrate sensory and state information to support context-dependent behavior is a central challenge in neuroscience. Oviposition is a complex process during which a fruit fly integrates context and sensory information to choose an optimal location to lay her eggs. The circuit that controls oviposition is known, but how the oviposition circuit integrates multiple sensory modalities and internal states is not. Using the Hemibrain connectome, we identified the Oviposition Inhibitory Neuron (oviIN) as a key hub in the oviposition circuit and analyzed its inputs to uncover potential parallel pathways that may be responsible for computations related to sensory integration and decision-making. We applied a network analysis to the subconnectome of inputs to the oviIN to identify clusters of interconnected neurons – many of which are uncharacterized cell types. Our findings indicate that the inputs to oviIN form multiple parallel pathways through the unstructured neuropils of the Superior Protocerebrum, a region implicated in context-dependent processing.

**Significance Statement:** The recent advent of the *Drosophila* connectome enables researchers to probe the connectivity of uncharacterized cell types in the parts of the fruit fly brain that are responsible for cognitive-level computations. Our study analyzed the connectivity of the oviposition circuit which controls a complex behavior that depends on sensory and context integration and decision-making computations. Using graph theoretic and computational methods, we found that the sole inhibitory neuron in the circuit is a hub that integrates information from multiple clusters of uncharacterized neurons with potentially novel functions. Our work presents a new and timely perspective by demonstrating how new targets for study can be identified from the vast trove of uncharacterized neurons and cell types in the connectome.
