## Extended Data Table 4-1 for "The Oviposition Inhibitory Neuron is a potential hub of multi-circuit integration in the *Drosophila* brain"

type	0.0	total_weight_to_oviINr
SMP052	1	361
SMP176	1	287
SMP383	1	281
SMP051	1	157
SMP237	1	135
SMP520	1	125
SMP314	1	106
SMP464	1	97
SMP516	1	93
SMP339	1	82
SMP162	1	74
CL236	1	65
SMP512	1	65
SMP463	1	64
AVLP075	1	61
SMP319	1	59
SMP317	1	54
SMP315	1	51
SMP271	1	48
SMP316_b	1	47
SMP331	1	44
SMP422	1	44
SMP403	1	43
CL166	1	36
SLP278	1	34
CL167	1	32
CL251	1	28
SMP160	1	25
SMP600	1	23
SMP392	1	21
SMP272	1	19
SMP322	1	17
SMP594	1	17
LPN	1	16
SMP514	1	16
SMP427	1	15
SMP255	1	14
SMP320	1	13
SMP382	1	13
SMP036	1	12
pC1c	1	12
CL160	1	11
CL237	1	11
DNp27	1	11
SMP047	1	11
SMP454	1	10
SMP200	1	9
SMP266	1	9
SMP321	1	9
SMP515	1	9
SMP596	1	9
CL029	1	8
CL196	1	8
SMP380	1	8
SMP400	1	8
SMP546	1	8
CL030	1	7
SMP547	1	7
SMP569	1	7
CL301	1	6
LNd	1	6
SMP092	1	6
SMP423	1	6
SMP513	1	6
AVLP473	1	5
CL008	1	5
CL168	1	5
CL249	1	5
PLP124	1	5
SMP251	1	5
SMP253	1	5
SMP332	1	5
SMP413	1	5
SMP507	1	5
SMP510	1	5
VES012	1	5
AVLP470	1	4
CL010	1	4
LAL134	1	4
SMP249	1	4
SMP275	1	4
SMP404	1	4
SMP410	1	4
SMP490	1	4
SMP527	1	4
SMP544	1	4
SMP593	1	4
AVLP428	1	3
CL162	1	3
CL356	1	3
IB022	1	3
PAL01	1	3
SLP402	1	3
SMP089	1	3
SMP090	1	3
SMP326	1	3
SMP393	1	3
SMP401	1	3
SMP414	1	3
SMP415	1	3
SMP421	1	3
SMP468	1	3
SMP491	1	3
SMP543	1	3
SMP587	1	3
oviIN	1	3
AVLP593	1	2
CL009	1	2
CL109	1	2
CL286	1	2
DNp42	1	2
PAL03	1	2
SMP043	1	2
SMP063	1	2
SMP202	1	2
SMP291	1	2
SMP381	1	2
SMP394	1	2
SMP444	1	2
SMP470	1	2
SMP473	1	2
SMP495	1	2
SMP521	1	2
SMP528	1	2
SMP533	1	2
aMe24	1	2
CL157	1	1
CL176	1	1
CL209	1	1
CL229	1	1
CL243	1	1
CL244	1	1
CL261	1	1
IB050	1	1
LHPD5b1	1	1
OA-ASM2	1	1
PLP123	1	1
PPL202	1	1
SLP412	1	1
SMP044	1	1
SMP067	1	1
SMP161	1	1
SMP168	1	1
SMP201	1	1
SMP216	1	1
SMP267	1	1
SMP279_a	1	1
SMP337	1	1
SMP365	1	1
SMP367	1	1
SMP391	1	1
SMP395	1	1
SMP425	1	1
SMP428	1	1
SMP452	1	1
SMP460	1	1
SMP461	1	1
SMP462	1	1
SMP472	1	1
SMP482	1	1
SMP489	1	1
SMP492	1	1
SMP501	1	1
SMP502	1	1
SMP508	1	1
SMP529	1	1
VES045	1	1
SMP544	2	255
LAL134	2	243
LAL022	2	164
VES047	2	118
LAL114	2	98
SMP006	2	89
CRE002	2	83
SMP013	2	82
IB111	2	79
IB047	2	73
SMP111	2	65
LAL069	2	50
LAL175	2	49
VES075	2	44
PS199	2	40
VES067	2	36
CRE016	2	33
PS202	2	32
IB072	2	30
LAL014	2	29
IB073	2	27
LAL011	2	26
LC33a	2	23
LAL013	2	22
LAL141	2	22
IB074	2	20
LAL023	2	20
LAL015	2	19
LAL143	2	17
LAL010	2	14
VES059	2	13
CRE014	2	12
AOTU029	2	11
AVLP561	2	11
LAL066	2	11
LAL044	2	8
SIP022	2	8
VES008	2	8
LAL071	2	7
M_spPN5t10	2	7
PS214	2	7
ATL044	2	6
DNa03	2	6
IB057	2	6
LAL004	2	6
LAL030_a	2	6
LC33b	2	6
LHPV3a1	2	6
VES001	2	6
VES005	2	6
IB078	2	5
IB084	2	5
LAL016	2	5
LAL076	2	5
LAL082	2	5
LAL148	2	5
LAL160	2	5
LAL161	2	5
PLP032	2	5
PPM1205	2	5
SMP008	2	5
AVLP530	2	4
IB024	2	4
LAL060	2	4
PFL3	2	4
PS166	2	4
VES003	2	4
AOTU042	2	3
AVLP495	2	3
IB016	2	3
IB058	2	3
IB079	2	3
LAL008	2	3
LAL068	2	3
LAL142	2	3
OA-VUMa1	2	3
PS165	2	3
SMP016_a	2	3
VES009	2	3
VES041	2	3
CL112	2	2
IB063	2	2
IB080	2	2
LAL003	2	2
LAL009	2	2
LAL045	2	2
LAL056	2	2
LAL070	2	2
LAL121	2	2
LT42	2	2
PLP187	2	2
PS143	2	2
SAD010	2	2
SMP370	2	2
VES042	2	2
VES054	2	2
AOTU003	2	1
AOTU028	2	1
CL054	2	1
CL308	2	1
CRE015	2	1
CRE041	2	1
DNp17	2	1
IB031	2	1
IB070	2	1
LAL005	2	1
LAL012	2	1
LAL030_b	2	1
LAL047	2	1
LAL062	2	1
LAL080	2	1
LAL090	2	1
LAL098	2	1
LAL123	2	1
LAL124	2	1
LAL128	2	1
LAL135	2	1
LAL146	2	1
LAL200	2	1
LAL201	2	1
LT51	2	1
OCG06	2	1
PLP012	2	1
PPM1204	2	1
PS098	2	1
PS122	2	1
PS127	2	1
PS140	2	1
PS145	2	1
PS152	2	1
PS192	2	1
PS271	2	1
SMP016_b	2	1
VES021	2	1
VES033	2	1
VES055	2	1
WED082	2	1
WED149	2	1
WEDPN16_a	2	1
WEDPN17_a	2	1
pC1e	3	148
pC1d	3	109
SMP357	3	93
SIP033	3	91
SMP284	3	87
AVLP316	3	83
SMP420	3	81
SMP014	3	80
SMP555	3	66
SMP312	3	61
SMP322	3	53
SMP588	3	52
SMP495	3	51
OA-VUMa6	3	49
SMP362	3	49
SMP245	3	48
SMP278	3	46
SMP149	3	40
LHPD2c5	3	34
NPFL1-I	3	34
SMP040	3	33
SMP143	3	33
SMP578	3	33
aIPg2	3	32
CL157	3	31
SMP327	3	31
SMP313	3	30
SMP316_a	3	29
CL319	3	28
aIPg1	3	26
SMP360	3	24
IB022	3	23
SMP021	3	23
SMP424	3	23
SMP151	3	22
SMP393	3	22
AVLP496	3	21
LHPD2c1	3	21
SMP361	3	21
SMP391	3	20
SMP580	3	20
CL318	3	19
SLP401	3	19
SMP359_b	3	18
SMP325	3	16
SMP328	3	16
SMP554	3	16
SMP557	3	16
aIPg4	3	16
SMP280	3	15
VES060	3	15
SMP363	3	14
SMP547	3	14
CL278	3	12
IB087	3	12
SMP018_b	3	12
SMP214	3	12
SMP248	3	12
SMP282	3	12
SMP359_a	3	12
SMP546	3	12
SMP019	3	11
SMP455	3	11
IB018	3	10
SMP020	3	10
SMP039	3	10
SMP318	3	10
SMP324	3	10
SMP394	3	10
aIPg3	3	10
CL301	3	9
SMP081	3	9
SMP358	3	9
PAL03	3	8
SIP023	3	8
SMP590	3	8
SIP024	3	7
SMP341	3	7
SMP496	3	7
SMP575	3	7
VES061	3	7
AOTU062	3	6
CL171	3	6
CL300	3	6
SMP037	3	6
SMP330	3	6
SMP364	3	6
SMP388	3	6
AVLP015	3	5
AVLP590	3	5
CL344	3	5
IB016	3	5
LAL025	3	5
MBON35	3	5
SLP246	3	5
SMP246	3	5
SMP366	3	5
SMP458	3	5
SMP574	3	5
SMP577	3	5
CL019_a	3	4
CL175	3	4
CL211	3	4
CL336	3	4
CL337	3	4
IB053	3	4
SMP069	3	4
SMP558	3	4
SMP581	3	4
vpoEN	3	4
5-HTPMPV01	3	3
AOTU061	3	3
AVLP016	3	3
CL194	3	3
SLP392	3	3
SMP055	3	3
SMP057	3	3
SMP158	3	3
SMP164	3	3
SMP265	3	3
SMP323	3	3
SMP329	3	3
SMP340	3	3
SMP477	3	3
SMP576	3	3
AOTU020	3	2
AOTU044	3	2
AVLP495	3	2
CL006	3	2
CL018	3	2
CL020	3	2
CL144	3	2
CL147	3	2
CL161	3	2
LAL130	3	2
LC46a	3	2
PLP245	3	2
SIP055	3	2
SIP059	3	2
SMP017	3	2
SMP018_a	3	2
SMP022	3	2
SMP054	3	2
SMP148	3	2
SMP279_c	3	2
SMP281	3	2
SMP342	3	2
SMP369	3	2
SMP390	3	2
SMP396	3	2
SMP398	3	2
WED014	3	2
5-HTPMPV03	3	1
AOTU008_a	3	1
AOTU024	3	1
ATL042	3	1
AVLP096	3	1
AVLP256	3	1
AVLP460	3	1
AVLP493	3	1
AVLP494	3	1
CL060	3	1
CL143	3	1
CL174	3	1
CL185	3	1
CL287	3	1
CL311	3	1
CL312	3	1
CL342	3	1
CRE089	3	1
CRE095	3	1
IB091	3	1
IB109	3	1
LT34	3	1
PLP210	3	1
PLP216	3	1
PLP244	3	1
PVLP151	3	1
SIP034	3	1
SIP060	3	1
SIP062	3	1
SIP063	3	1
SLP245	3	1
SLP356	3	1
SMP016_b	3	1
SMP018_c	3	1
SMP038	3	1
SMP045	3	1
SMP089	3	1
SMP155	3	1
SMP365	3	1
SMP375	3	1
SMP378	3	1
SMP442	3	1
SMP493	3	1
SMP506	3	1
SMP591	3	1
VES023	3	1
WED013	3	1
FS1A	4	892
FC2B	4	290
SMP566	4	203
FC2C	4	161
SMP386	4	156
SMP153	4	137
SMP185	4	129
SMP179	4	104
SMP007	4	98
FS1B	4	84
SMP189	4	76
SMP564	4	70
FS3	4	62
SMP567	4	61
SMP559	4	58
OA-VPM3	4	40
SMP408_d	4	38
SMP563	4	38
SMP240	4	37
SMP562	4	37
SMP151	4	36
FB5G	4	32
SMP542	4	32
SMP181	4	27
SMP560	4	26
FC2A	4	24
SMP060	4	24
PLP122	4	21
SIP061	4	19
SMP178	4	19
SMP374	4	18
SMP376	4	17
SMP436	4	17
FC1C	4	16
SMP437	4	15
CRE078	4	14
PLP121	4	14
FB5D	4	13
FB5O	4	13
FB5Q	4	13
FB5E	4	12
LAL182	4	11
SIP060	4	11
SMP133	4	10
SMP238	4	10
FB1H	4	8
FB5F	4	8
FB3E	4	7
LHPV5g1_a	4	7
SMP239	4	7
SMP405	4	7
FB5AA	4	6
FB6W	4	6
SIP069	4	6
SMP182	4	6
SMP356	4	6
SMP363	4	6
SMP507	4	6
SMP565	4	6
CRE083	4	5
FB5C	4	5
FB6X	4	5
SMP270	4	5
SMP433	4	5
FB5L	4	4
FB6U	4	4
FB7E	4	4
PLP042_b	4	4
SIP073	4	4
SLP398	4	4
SMP188	4	4
SMP408_c	4	4
SMP409	4	4
SMP541	4	4
SMP561	4	4
AVLP032	4	3
CRE025	4	3
FB1C	4	3
FC1E	4	3
FS4C	4	3
SIP064	4	3
SMP110	4	3
SMP117_b	4	3
SMP131	4	3
SMP186	4	3
SMP371	4	3
SMP377	4	3
SMP504	4	3
CRE093	4	2
FB6V	4	2
PLP046_b	4	2
PLP246	4	2
SIP063	4	2
SIP065	4	2
SMP010	4	2
SMP023	4	2
SMP046	4	2
SMP147	4	2
SMP150	4	2
SMP190	4	2
SMP456	4	2
SMP595	4	2
ATL008	4	1
ATL024	4	1
CRE094	4	1
FB2L	4	1
FB4D	4	1
FB4P_a	4	1
FB4Q_b	4	1
FB5N	4	1
FB5P	4	1
FB6N	4	1
FB7C	4	1
FB8I	4	1
FC1D	4	1
IB091	4	1
PFL2	4	1
PS258	4	1
SIP074	4	1
SLP393	4	1
SLP396	4	1
SMP024	4	1
SMP085	4	1
SMP129	4	1
SMP144	4	1
SMP199	4	1
SMP248	4	1
SMP336	4	1
SMP355	4	1
SMP387	4	1
SMP399	4	1
SMP408_a	4	1
SMP408_b	4	1
SMP412	4	1
IB017	5	236
CRE075	5	225
SMP556	5	102
CRE023	5	99
SMP048	5	74
PPL102	5	70
CRE043_c	5	67
LAL155	5	65
SMP122	5	65
LAL129	5	58
SMP573	5	51
LAL160	5	50
SMP157	5	48
CL167	5	47
SMP385	5	46
CRE035	5	43
SMP471	5	43
CRE074	5	41
LAL100	5	41
SMP141	5	35
CRE022	5	33
LAL161	5	33
PPL108	5	32
CRE046	5	31
SMP163	5	22
FB4P_a	5	19
SMP273	5	18
PLP161	5	16
SMP474	5	14
SMP015	5	13
CRE005	5	12
PLP162	5	12
SMP140	5	12
AVLP477	5	11
CRE080	5	11
CRE004	5	10
FB5V	5	10
SMP381	5	10
CRE039	5	9
CRE045	5	9
AVLP562	5	8
CL123	5	8
CRE061	5	8
SMP124	5	8
mALD1	5	8
CRE100	5	7
CRE106	5	7
LHPV8a1	5	7
SMP139	5	7
CL303	5	6
CRE028	5	6
CRE043_d	5	6
CRE107	5	6
LAL042	5	6
LAL147	5	6
PS163	5	6
SMP377	5	6
CL212	5	5
CRE036	5	5
CRE062	5	5
CRE086	5	5
FB4F_a	5	5
SMP138	5	5
AVLP495	5	4
CRE029_b	5	4
CRE040	5	4
CRE091	5	4
CRE094	5	4
MBON33	5	4
CRE024	5	3
CRE034	5	3
CRE049	5	3
CRE081	5	3
CRE085	5	3
LAL137	5	3
LAL150	5	3
LAL159	5	3
SMP475	5	3
AOTU022	5	2
ATL037	5	2
CL129	5	2
CL265	5	2
CRE006	5	2
CRE007	5	2
CRE021	5	2
CRE026	5	2
CRE030_a	5	2
CRE043_a	5	2
CRE044	5	2
CRE084	5	2
LAL007	5	2
LAL008	5	2
LAL191	5	2
MBON27	5	2
SMP118	5	2
SMP152	5	2
SMP154	5	2
SMP446	5	2
ATL027	5	1
ATL029	5	1
AVLP563	5	1
CL261	5	1
CL326	5	1
CRE012	5	1
CRE013	5	1
CRE014	5	1
CRE029_a	5	1
CRE029_c	5	1
CRE059	5	1
CRE060	5	1
CRE071	5	1
CRE104	5	1
FB4G	5	1
FB4H	5	1
FB4M	5	1
FB5T	5	1
LAL087	5	1
LAL101	5	1
LAL149	5	1
LAL151	5	1
LAL163	5	1
LAL185	5	1
LAL192	5	1
LAL199	5	1
MBON35	5	1
OA-VPM4	5	1
PS264	5	1
SMP053	5	1
SMP148	5	1
SMP165	5	1
SMP254	5	1
SMP570	5	1
SMP597	5	1
SMP112	6	140
CRE077	6	133
OA-VUMa7	6	103
CRE017	6	59
LAL031	6	45
SMP568_c	6	40
MBON31	6	39
LHPD5d1	6	38
VES079	6	32
PPL107	6	30
LHPV5e3	6	28
LHPV10b1	6	26
CRE108	6	23
IB049	6	20
SMP030	6	19
LAL032	6	18
SMP568_b	6	17
LAL115	6	16
LHPD2c6	6	16
SMP142	6	16
CRE018	6	15
LHAD1b2_a	6	15
MBON04	6	15
SLP330	6	15
SMP004	6	15
SMP009	6	15
LAL030_a	6	13
SMP180	6	13
FB5K	6	12
SMP145	6	12
SIP090	6	11
SMP007	6	11
M_spPN4t9	6	9
ATL003	6	8
CRE001	6	8
MBON12	6	8
SIP036	6	8
SMP384	6	8
CRE103	6	7
LAL155	6	7
LHPD2a6	6	7
MBON01	6	7
SIP045	6	7
SLP451	6	7
SLP461	6	7
CRE003_a	6	6
CRE076	6	6
LHPD2c7	6	6
MBON32	6	6
SIP071	6	6
SMP075	6	6
SMP568_a	6	6
mALB2	6	6
CRE011	6	5
LHPD2a7	6	5
LHPD5a1	6	5
SIP035	6	5
SMP177	6	5
AOTU030	6	4
LHAD1b2_c	6	4
LHPD2a1	6	4
LHPD2c2	6	4
LHPD2c3	6	4
PAM13	6	4
SMP002	6	4
SMP108	6	4
SMP126	6	4
SMP146	6	4
SMP213	6	4
SMP477	6	4
v2LN37	6	4
AVLP493	6	3
AVLP497	6	3
CRE003_b	6	3
CRE010	6	3
CRE082	6	3
LHAD1b6_a	6	3
LHPD2a2	6	3
SIP010	6	3
SLP328	6	3
SMP031	6	3
CRE009	6	2
CRE054	6	2
CRE056	6	2
LAL173	6	2
LHAD1b2_b	6	2
LHCENT5	6	2
LHPD2a5_a	6	2
SIP011	6	2
SIP018	6	2
SIP075	6	2
SIP087	6	2
SMP114	6	2
SMP115	6	2
SMP173	6	2
SMP207	6	2
SMP247	6	2
SMP568_d	6	2
ATL001	6	1
CRE008	6	1
CRE020	6	1
CRE042	6	1
CRE050	6	1
CRE052	6	1
CRE066	6	1
CRE088	6	1
CRE089	6	1
CRE091	6	1
CRE102	6	1
LAL077	6	1
LAL174	6	1
LHAD1b6_b	6	1
LHAV6c1	6	1
LHPD2a4_b	6	1
LHPD2a5_b	6	1
LHPD2a9	6	1
LHPD2c4	6	1
LHPD5f1	6	1
LHPV10d1	6	1
LHPV5g1_b	6	1
MBON05	6	1
MBON26	6	1
M_lvPNm24	6	1
PAM01_b	6	1
PAM08_c	6	1
PAM14	6	1
PLP048	6	1
PPL103	6	1
PPL201	6	1
SIP001	6	1
SIP003_a	6	1
SIP003_b	6	1
SIP014	6	1
SIP038	6	1
SMP109	6	1
SMP113	6	1
SMP204	6	1
SMP209	6	1
SMP211	6	1
SMP214	6	1
SMP326	6	1
SMP419	6	1
SMP550	7	147
SMP042	7	132
SMP175	7	102
SMP551	7	102
SMP311	7	93
SMP109	7	92
SMP389	7	91
SMP003	7	74
PAL02	7	70
SMP123	7	68
SMP549	7	66
SMP005	7	64
SMP548	7	58
LHPV10a1	7	52
SMP333	7	48
pC1a	7	34
SMP589	7	32
SLP212	7	31
SMP032	7	19
pC1b	7	19
SMP406	7	18
SMP317	7	17
SMP418	7	17
SLP390	7	16
SMP004	7	15
SLP388	7	13
SMP198	7	12
SMP503	7	12
LHAD1b6_a	7	11
SLP433	7	9
SMP591	7	9
SMP210	7	8
SMP286	7	8
SMP366	7	8
SMP411	7	8
SMP553	7	8
SLP411	7	7
SLP422	7	7
SMP082	7	7
SMP384	7	7
SLP279	7	5
SMP027	7	5
SMP408_d	7	5
CRE083	7	4
LHAD1b1_b	7	4
SLP399	7	4
SMP093	7	4
SMP108	7	4
SMP354	7	4
5-HTPMPD01	7	3
CL165	7	3
DNp32	7	3
PAM01_b	7	3
SLP129_c	7	3
SLP400	7	3
SMP025	7	3
SMP078	7	3
SMP121	7	3
SMP265	7	3
SMP347	7	3
SMP586	7	3
VES065	7	3
CL025	7	2
SIP039	7	2
SLP129_b	7	2
SLP329	7	2
SLP421	7	2
SLP428	7	2
SMP029	7	2
SMP035	7	2
SMP050	7	2
SMP079	7	2
SMP085	7	2
SMP159	7	2
SMP193	7	2
SMP531	7	2
SMP579	7	2
SMP592	7	2
vpoDN	7	2
LHCENT10	7	1
LHPD2a2	7	1
SAG	7	1
SLP013	7	1
SLP127	7	1
SLP130	7	1
SLP213	7	1
SLP391	7	1
SLP439	7	1
SLP442	7	1
SMP026	7	1
SMP084	7	1
SMP097_a	7	1
SMP098_a	7	1
SMP101	7	1
SMP107	7	1
SMP165	7	1
SMP231	7	1
SMP250	7	1
SMP256	7	1
SMP283	7	1
SMP285	7	1
SMP296	7	1
SMP349	7	1
SMP353	7	1
SMP494	7	1
SMP525	7	1
SMP552	7	1
SMP583	7	1
SMP602	7	1
aSP-f2	7	1
oviDNa	7	1
